# FilamentID reveals the composition and function of metabolic enzyme polymers during gametogenesis

**DOI:** 10.1101/2024.03.26.586525

**Authors:** Jannik Hugener, Jingwei Xu, Rahel Wettstein, Lydia Ioannidi, Daniel Velikov, Florian Wollweber, Adrian Henggeler, Joao Matos, Martin Pilhofer

## Abstract

Gamete formation and subsequent offspring development often involve extended phases of suspended cellular development or even dormancy. How cells adapt to recover and resume growth remains poorly understood. Here, we visualized budding yeast cells undergoing meiosis by cryo-electron tomography (cryoET) and discovered elaborate filamentous assemblies decorating the nucleus, cytoplasm, and mitochondria. To determine filament composition, we developed a “Filament IDentification” (FilamentID) workflow that combines multiscale cryoET/cryo-electron microscopy (cryoEM) analyses of gently lysed cells. FilamentID identified the mitochondrial filaments as the conserved aldehyde dehydrogenase Ald4^ALDH2^ and the nucleoplasmic/cytoplasmic filaments being composed of acetyl-CoA synthetase Acs1^ACSS2^. The near-native high-resolution structures revealed the mechanism underlying polymerization and enabled us to perturb filament formation. Acs1 polymerization facilitates the recovery of chronologically aged spores, and more generally, the cell cycle re-entry of starved cells. FilamentID is broadly applicable to characterize filaments of unknown identity in diverse cellular contexts.

**HIGHLIGHTS:**

- FilamentID: a multiscale imaging workflow to characterize cellular filaments of unknown composition
- The conserved aldehyde dehydrogenase Ald4^ALDH2^ polymerizes into filament arrays within meiotic mitochondria
- The conserved acetyl-CoA synthetase Acs1^ACSS2^ forms filament arrays in the nucleus and the cytoplasm
- Metabolites mediate Acs1 polymerization to store Acs1 in an inactive state in gametes and starved cells
- Acs1 filament formation is required for efficient return to growth from starvation stress
