## Supplementary Table S3 for "FilamentID reveals the composition and function of metabolic enzyme polymers during gametogenesis"

### Sheet: double_meiup_prot_morgenstern
INPUT					OUTPUT
Wettstein et al. Suppl table X filtered for clusters 2,4,9,10 proteome (unique prot Ids)	Morgenstern et al. Suppl table 1 filtered for col BH=Matrix/IM				690 elements included exclusively in "Wettstein et al.":	291 elements included exclusively in "Morgenstern et al.":	30 common elements in "Wettstein et al." and "Morgenstern et al.":
YAL018C	YBR230W-A				YAL018C	YBR230W-A	YMR072W
YAL031C	YJL133C-A				YAL031C	YJL133C-A	YNL098C
YAR028W	Q0130				YAR028W	Q0130	YAL044W-A
YBR063C	YML009C				YBR063C	YML009C	YBR039W
YBR148W	YKL023C-A				YBR148W	YKL023C-A	YBR269C
YBR180W	YKL065W-A				YBR180W	YKL065W-A	YDL130W-A
YBR285W	YDL181W				YBR285W	YNL211C	YDL181W
YCL021W-A	YDL130W-A				YCL021W-A	YDL045W-A	YDR148C
YCL048W	YNL211C				YCL048W	YPL183W-A	YEL052W
YCR002C	YDL045W-A				YCR002C	YOR020C	YER053C
YCR045C	YPL183W-A				YCR045C	YMR225C	YFR033C
YDL008W	YDR070C				YDL008W	YBR268W	YFR049W
YDL079C	YOR020C				YDL079C	YGR215W	YGR031W
YDL114W	YMR225C				YDL114W	YPR020W	YHL018W
YDL186W	YBR268W				YDL186W	YNL122C	YHL032C
YDL190C	YGR215W				YDL190C	YAL046C	YHR100C
YDL218W	YAL044W-A				YDL218W	YDR493W	YJR019C
YDL239C	YPR020W				YDL239C	YLR295C	YJR095W
YDR042C	YNL122C				YDR042C	YKL170W	YLL041C
YDR096W	YAL046C				YDR096W	YKL003C	YOR215C
YDR218C	YFR049W				YDR218C	YHR059W	YOR374W
YDR260C	YDR493W				YDR260C	YKL138C	YPL134C
YDR273W	YHL018W				YDR273W	YDR511W	YOR226C
YDR317W	YLR295C				YDR317W	YER050C	YOR330C
YDR371W	YKL170W				YDR371W	YGR230W	YPL135W
YDR403W	YKL003C				YDR403W	YNL081C	YCL033C
YDR516C	YHR059W				YDR516C	YJL104W	YDR070C
YDR522C	YBR269C				YDR522C	YNR022C	YER004W
YDR523C	YKL138C				YDR523C	YNL328C	YLR290C
YER018C	YDR511W				YER018C	YBR282W	YPL222W
YER046W	YER050C				YER046W	YNL185C
YER123W	YGR230W				YER123W	YPL059W
YER155C	YNL081C				YER155C	YNR036C
YER180C	YJL104W				YER180C	YDR462W
YFL018C	YNR022C				YFL018C	YGL041W-A
YFL040W	YNL328C				YFL040W	YIL098C
YFR023W	YBR282W				YFR023W	YJL096W
YFR032C	YNL185C				YFR032C	YOR150W
YFR036W	YPL059W				YFR036W	YGR076C
YGL170C	YOR226C				YGL170C	YBR120C
YGR032W	YNR036C				YGR032W	YDL177C
YGR059W	YFR033C				YGR059W	YCR046C
YGR202C	YDR462W				YGR202C	YDL120W
YGR273C	YPL135W				YGR273C	YNL310C
YGR276C	YGL041W-A				YGR276C	YBR122C
YHL012W	YIL098C				YHL012W	YBL090W
YHR015W	YJL096W				YHR015W	YBR047W
YHR115C	YOR150W				YHR115C	YGL068W
YHR124W	YGR076C				YHR124W	YHR189W
YHR166C	YBR120C				YHR166C	YCR003W
YHR184W	YDL177C				YHR184W	YGL018C
YHR185C	YCL033C				YHR185C	YDL217C
YIL045W	YCR046C				YIL045W	YOR297C
YIL099W	YDL120W				YIL099W	YMR003W
YIR013C	YNL310C				YIR013C	YOL114C
YJL037W	YBR122C				YJL037W	YDR041W
YJL038C	YBL090W				YJL038C	YHR147C
YJL160C	YBR047W				YJL160C	YER183C
YJL192C	YGL068W				YJL192C	YPL041C
YJR099W	YHR100C				YJR099W	YNL306W
YJR107W	YHR189W				YJR107W	YDR305C
YKL022C	YOR215C				YKL022C	YNL213C
YKL042W	YCR003W				YKL042W	YOR232W
YKL104C	YMR072W				YKL104C	YHR038W
YKL189W	YGL018C				YKL189W	YBL038W
YKR005C	YDL217C				YKR005C	YDL069C
YKR089C	YOR297C				YKR089C	YDR296W
YLL012W	YMR003W				YLL012W	YJL063C
YLR045C	YOL114C				YLR045C	YGR033C
YLR054C	YDR041W				YLR054C	YLL033W
YLR093C	YHR147C				YLR093C	YMR188C
YLR209C	YER183C				YLR209C	Q0160
YLR212C	YPL041C				YLR212C	YLL027W
YLR213C	YNL306W				YLR213C	YJR113C
YLR220W	YDR305C				YLR220W	YLR312W-A
YLR243W	YER004W				YLR243W	YDL202W
YLR245C	YNL213C				YLR245C	YPL107W
YLR260W	YOR232W				YLR260W	YNR040W
YLR285W	YHR038W				YLR285W	YNL168C
YLR307W	YBL038W				YLR307W	YKL040C
YLR308W	YDL069C				YLR308W	YER153C
YLR314C	YDR296W				YLR314C	YLR165C
YLR343W	YJL063C				YLR343W	YGR220C
YLR357W	YGR033C				YLR357W	YMR193W
YLR437C	YLL033W				YLR437C	YJR144W
YML034W	YMR188C				YML034W	YIL070C
YML119W	Q0160				YML119W	YKR006C
YMR001C	YLL027W				YMR001C	Q0275
YMR006C	YJR113C				YMR006C	YIL093C
YMR117C	YLR312W-A				YMR117C	YDR405W
YMR125W	YDL202W				YMR125W	YLR059C
YMR139W	YPL107W				YMR139W	YPR134W
YMR252C	YNR040W				YMR252C	YDR116C
YMR313C	YNL168C				YMR313C	YPR116W
YNL012W	YKL040C				YNL012W	YKL208W
YNL014W	YER153C				YNL014W	YKL055C
YNL154C	YLR165C				YNL154C	YBR185C
YNL204C	YGR220C				YNL204C	YML025C
YNL223W	YMR193W				YNL223W	YMR087W
YNL225C	YJR144W				YNL225C	YLR393W
YNL264C	YIL070C				YNL264C	YGL085W
YNL318C	YLL041C				YNL318C	YBR291C
YNL320W	YKR006C				YNL320W	YGR053C
YNR007C	Q0275				YNR007C	YNL252C
YNR026C	YIL093C				YNR026C	YJR077C
YOL047C	YDR405W				YOL047C	YDR337W
YOL091W	YLR059C				YOL091W	YDR237W
YOL132W	YPR134W				YOL132W	YPL173W
YOR124C	YDR116C				YOR124C	YLR091W
YOR190W	YPR116W				YOR190W	YCL009C
YOR214C	YKL208W				YOR214C	YOR251C
YOR313C	YKL055C				YOR313C	YFR045W
YOR339C	YLR290C				YOR339C	YGR231C
YPL006W	YBR185C				YPL006W	YGR222W
YPL033C	YML025C				YPL033C	YML110C
YPL130W	YMR087W				YPL130W	YBR251W
YPL178W	YLR393W				YPL178W	YNL177C
YPL204W	YGL085W				YPL204W	YKL120W
YPL232W	YBR291C				YPL232W	YMR130W
YPR027C	YGR053C				YPR027C	YGR062C
YPR054W	YNL252C				YPR054W	YML050W
YPR078C	YJR077C				YPR078C	YOR158W
YDL225W	YDR337W				YDL225W	YOL096C
YDR135C	YDR237W				YDR135C	YNL284C
YJL106W	YER053C				YJL106W	YJL180C
YLR300W	YPL173W				YLR300W	YDR347W
YNL019C	YLR091W				YNL019C	YNL315C
YOR126C	YCL009C				YOR126C	YLR439W
YLL015W	YOR251C				YLL015W	YDL183C
YKR082W	YPL134C				YKR082W	YLR239C
YIL005W	YBR039W				YIL005W	YDR175C
YPR161C	YFR045W				YPR161C	YGL136C
YNL033W	YGR231C				YNL033W	YJR100C
YOR160W	YGR222W				YOR160W	YHR076W
R0020C	YML110C				R0020C	YLR017W
YBL029C-A	YNL098C				YBL029C-A	YDR204W
YBL075C	YBR251W				YBL075C	YGR101W
YBL078C	YNL177C				YBL078C	YGR084C
YBL101C	YKL120W				YBL101C	YPL215W
YBR001C	YMR130W				YBR001C	YCL064C
YBR049C	YJR095W				YBR049C	YKR070W
YBR053C	YGR062C				YBR053C	YPL118W
YBR062C	YML050W				YBR062C	YGR165W
YBR071W	YOR158W				YBR071W	YJL023C
YBR169C	YOL096C				YBR169C	YOR221C
YBR195C	YNL284C				YBR195C	YNR041C
YBR207W	YJL180C				YBR207W	YDR494W
YBR233W	YDR347W				YBR233W	YIR021W
YBR241C	YNL315C				YBR241C	YKL114C
YBR280C	YLR439W				YBR280C	YDL107W
YCR068W	YDL183C				YCR068W	YJL131C
YDL154W	YLR239C				YDL154W	YGR286C
YDL193W	YDR175C				YDL193W	YGL063W
YDL199C	YGL136C				YDL199C	YMR097C
YDR014W-A	YJR100C				YDR014W-A	YOL042W
YDR113C	YHR076W				YDR113C	YNR015W
YDR119W-A	YLR017W				YDR119W-A	YDR322W
YDR122W	YGR031W				YDR122W	YDR065W
YDR169C	YDR204W				YDR169C	YDR268W
YDR173C	YGR101W				YDR173C	YNL005C
YDR285W	YGR084C				YDR285W	YKL113C
YDR313C	YPL215W				YDR313C	YHL004W
YDR330W	YCL064C				YDR330W	YGR046W
YDR356W	YKR070W				YDR356W	YJR080C
YDR446W	YPL118W				YDR446W	YOR176W
YDR457W	YGR165W				YDR457W	YDR197W
YDR481C	YJL023C				YDR481C	YBL013W
YDR505C	YJR019C				YDR505C	YJL147C
YER010C	YOR221C				YER010C	YGR193C
YER012W	YNR041C				YER012W	YIL042C
YER042W	YDR494W				YER042W	YDL104C
YER143W	YIR021W				YER143W	YHL014C
YER179W	YKL114C				YER179W	YPL188W
YFL008W	YDL107W				YFL008W	YOR196C
YFL044C	YJL131C				YFL044C	YER178W
YFR015C	YGR286C				YFR015C	YOR201C
YFR018C	YGL063W				YFR018C	YGL143C
YFR047C	YMR097C				YFR047C	YHR174W
YFR050C	YOL042W				YFR050C	YJL046W
YGL033W	YNR015W				YGL033W	YPL060W
YGL183C	YDR322W				YGL183C	Q0140
YGL185C	YDR065W				YGL185C	YBL055C
YGL248W	YDR268W				YGL248W	YOR187W
YGL250W	YNL005C				YGL250W	YDL027C
YGL254W	YKL113C				YGL254W	YPL168W
YGR127W	YHL004W				YGR127W	YIL022W
YGR233C	YGR046W				YGR233C	YOR266W
YGR237C	YJR080C				YGR237C	Q0110
YGR266W	YOR176W				YGR266W	YCR079W
YHR014W	YDR197W				YHR014W	YOR274W
YHR016C	YBL013W				YHR016C	YDL044C
YHR028C	YJL147C				YHR028C	YKL106W
YHR057C	YGR193C				YHR057C	YNL071W
YHR079C-A	YIL042C				YHR079C-A	YJR062C
YHR114W	YDL104C				YHR114W	YGR110W
YHR132C	YHL014C				YHR132C	YPL172C
YHR146W	YPL188W				YHR146W	YPR125W
YHR161C	YOR196C				YHR161C	YBR003W
YHR202W	YER178W				YHR202W	YDR125C
YIL007C	YOR201C				YIL007C	YLR142W
YIL013C	YGL143C				YIL013C	YKL194C
YIL024C	YHR174W				YIL024C	YCL017C
YIL026C	YJL046W				YIL026C	YPR047W
YIL055C	YPL060W				YIL055C	YFL016C
YIL072W	Q0140				YIL072W	YMR177W
YIL073C	YBL055C				YIL073C	YNL137C
YJL036W	YOR187W				YJL036W	YHR070W
YJL045W	YDL027C				YJL045W	YGL119W
YJL057C	YPL168W				YJL057C	YCR024C
YJL074C	YIL022W				YJL074C	YJR122W
YJL094C	YOR266W				YJL094C	YGL059W
YJL137C	Q0110				YJL137C	YBR227C
YJL146W	YCR079W				YJL146W	YER078C
YJL173C	YOR274W				YJL173C	YMR023C
YJL176C	YDR148C				YJL176C	YCL004W
YJR073C	YDL044C				YJR073C	YER014W
YKL086W	YKL106W				YKL086W	YJR003C
YKL088W	YNL071W				YKL088W	YMR064W
YKL107W	YJR062C				YKL107W	YPR033C
YKL112W	YGR110W				YKL112W	YDR061W
YKL157W	YPL172C				YKL157W	Q0115
YKR001C	YPR125W				YKR001C	YOL033W
YLL022C	YBR003W				YLL022C	YBL080C
YLL040C	YDR125C				YLL040C	YOR241W
YLL046C	YLR142W				YLL046C	YGL064C
YLR096W	YKL194C				YLR096W	Q0065
YLR299W	YCL017C				YLR299W	YER086W
YLR319C	YPR047W				YLR319C	YOR205C
YLR324W	YFL016C				YLR324W	YDR120C
YLR445W	YMR177W				YLR445W	YBR044C
YML032C	YNL137C				YML032C	YOL027C
YML101C	YHR070W				YML101C	YJL071W
YMR004W	YOR374W				YMR004W	YER087W
YMR020W	YGL119W				YMR020W	YNL094W
YMR056C	YCR024C				YMR056C	YGR171C
YMR072W	YJR122W				YMR076C	YOR108W
YMR076C	YGL059W				YMR101C	YMR282C
YMR101C	YBR227C				YMR104C	YBR163W
YMR104C	YER078C				YMR147W	YPL005W
YMR147W	YEL052W				YMR148W	YMR098C
YMR148W	YMR023C				YMR238W	YKL155C
YMR238W	YCL004W				YMR306W	YLR289W
YMR306W	YER014W				YNL101W	YLR139C
YNL098C	YJR003C				YNL216W	YHR091C
YNL101W	YMR064W				YNL222W	YHL038C
YNL216W	YPR033C				YNL305C	YGL236C
YNL222W	YDR061W				YNL312W	YKL029C
YNL305C	Q0115				YNL321W	YGL107C
YNL312W	YOL033W				YNR019W	YMR108W
YNL321W	YBL080C				YNR023W	YDR234W
YNR019W	YOR241W				YOL032W	YBR121C
YNR023W	YGL064C				YOL038W	YPL104W
YOL032W	Q0065				YOL131W	YOL023W
YOL038W	YER086W				YOL154W	YLR188W
YOL131W	YOR205C				YOR087W	YJL209W
YOL154W	YDR120C				YOR175C	YDR194C
YOR087W	YBR044C				YOR180C	YOR350C
YOR175C	YOL027C				YOR195W	YDR332W
YOR180C	YJL071W				YOR278W	YER077C
YOR195W	YER087W				YOR317W	YDR350C
YOR278W	YNL094W				YOR351C	YOR354C
YOR317W	YGR171C				YPL113C	YOR022C
YOR351C	YOR108W				YPL119C	YBR238C
YPL113C	YMR282C				YPL123C	YPL029W
YPL119C	YBR163W				YPL124W	YER017C
YPL123C	YPL005W				YPL127C	YLR069C
YPL124W	YMR098C				YPL166W	YPL270W
YPL127C	YKL155C				YPR007C	YNL247W
YPL166W	YLR289W				YPR026W	YJL102W
YPR007C	YLR139C				YPR052C	YDR258C
YPR026W	YHR091C				YBL002W	YNL256W
YPR052C	YHL038C				YDR295C	YOR017W
YBL002W	YGL236C				YGR010W	YMR257C
YDR295C	YKL029C				YIL009W	YER069W
YGR010W	YGL107C				YJL158C	Q0050
YIL009W	YMR108W				YDR224C	YKR079C
YJL158C	YDR234W				YER103W	Q0055
YDR224C	YBR121C				YEL012W	YGR150C
YER103W	YPL104W				YGR083C	YLR382C
YEL012W	YOL023W				YLR328W	YMR066W
YGR083C	YLR188W				YMR246W	YOR335C
YLR328W	YJL209W				YJL159W	YGR240C
YMR246W	YDR194C				YKL163W	YLR067C
YJL159W	YOR350C				YKL164C	YPL040C
YKL163W	YPL222W				Q0085	YGR094W
YKL164C	YDR332W				UNDEF_SK1_2169-4847	YBL022C
Q0085	YER077C				YAL044C	YML091C
UNDEF_SK1_2169-4847	YDR350C				YAL060W	YFL036W
YAL044C	YHL032C				YBL001C	YDR406W
YAL044W-A	YOR354C				YBL069W	YKR031C
YAL060W	YOR022C				YBR072W	YMR207C
YBL001C	YBR238C				YBR149W
YBL069W	YPL029W				YBR191W
YBR039W	YER017C				YBR222C
YBR072W	YLR069C				YBR230C
YBR149W	YPL270W				YCL026C-B
YBR191W	YNL247W				YCL040W
YBR222C	YJL102W				YCR005C
YBR230C	YDR258C				YCR083W
YBR269C	YNL256W				YDL004W
YCL026C-B	YOR017W				YDL021W
YCL040W	YMR257C				YDL022W
YCR005C	YER069W				YDL144C
YCR083W	Q0050				YDL174C
YDL004W	YKR079C				YDL204W
YDL021W	Q0055				YDL215C
YDL022W	YGR150C				YDL234C
YDL130W-A	YLR382C				YDR031W
YDL144C	YMR066W				YDR155C
YDL174C	YOR335C				YDR178W
YDL181W	YGR240C				YDR216W
YDL204W	YLR067C				YDR298C
YDL215C	YPL040C				YDR320C
YDL234C	YGR094W				YDR391C
YDR031W	YBL022C				YDR393W
YDR148C	YML091C				YDR513W
YDR155C	YOR330C				YEL020C
YDR178W	YFL036W				YER065C
YDR216W	YDR406W				YER067W
YDR298C	YKR031C				YER145C
YDR320C	YMR207C				YER170W
YDR391C					YFL014W
YDR393W					YFL030W
YDR513W					YFR014C
YEL020C					YFR017C
YEL052W					YFR024C-A
YER053C					YFR053C
YER065C					YGL020C
YER067W					YGL062W
YER145C					YGL083W
YER170W					YGL172W
YFL014W					YGL196W
YFL030W					YGL208W
YFR014C					YGR008C
YFR017C					YGR019W
YFR024C-A					YGR088W
YFR033C					YGR163W
YFR049W					YGR174C
YFR053C					YGR192C
YGL020C					YGR244C
YGL062W					YGR254W
YGL083W					YHL021C
YGL172W					YHR037W
YGL196W					YHR051W
YGL208W					YHR087W
YGR008C					YHR096C
YGR019W					YHR104W
YGR031W					YHR137W
YGR088W					YIL125W
YGR163W					YIL136W
YGR174C					YIL155C
YGR192C					YIR031C
YGR244C					YJL066C
YGR254W					YJL196C
YHL018W					YJR005C-A
YHL021C					YJR010W
YHL032C					YJR101W
YHR037W					YJR121W
YHR051W					YJR148W
YHR087W					YKL016C
YHR096C					YKL053C-A
YHR100C					YKL141W
YHR104W					YKL148C
YHR137W					YKL150W
YIL125W					YKL187C
YIL136W					YKR049C
YIL155C					YKR097W
YIR031C					YLR174W
YJL066C					YLR181C
YJL196C					YLR205C
YJR005C-A					YLR304C
YJR010W					YLR307C-A
YJR019C					YLR327C
YJR095W					YLR364W
YJR101W					YLR377C
YJR121W					YLR378C
YJR148W					YML054C
YKL016C					YML058W
YKL053C-A					YML079W
YKL141W					YML081C-A
YKL148C					YML100W
YKL150W					YML120C
YKL187C					YMR002W
YKR049C					YMR054W
YKR097W					YMR058W
YLL041C					YMR089C
YLR174W					YMR095C
YLR181C					YMR134W
YLR205C					YMR169C
YLR304C					YMR175W
YLR307C-A					YMR194C-B
YLR327C					YMR244C-A
YLR364W					YMR303C
YLR377C					YNL015W
YLR378C					YNL036W
YML054C					YNL037C
YML058W					YNL055C
YML079W					YNL106C
YML081C-A					YNL117W
YML100W					YNL160W
YML120C					YNL208W
YMR002W					YNL259C
YMR054W					YNL274C
YMR058W					YNL323W
YMR089C					YNR001C
YMR095C					YNR034W-A
YMR134W					YNR071C
YMR169C					YOL071W
YMR175W					YOL077W-A
YMR194C-B					YOL126C
YMR244C-A					YOL151W
YMR303C					YOR020W-A
YNL015W					YOR084W
YNL036W					YOR111W
YNL037C					YOR120W
YNL055C					YOR136W
YNL106C					YOR213C
YNL117W					YOR285W
YNL160W					YPL067C
YNL208W					YPL078C
YNL259C					YPL262W
YNL274C					YPL271W
YNL323W					YPR036W-A
YNR001C					YPR127W
YNR034W-A					YPR160W
YNR071C					YAR066W
YOL071W					YBR043C
YOL077W-A					YBR214W
YOL126C					YDL061C
YOL151W					YDL066W
YOR020W-A					YEL034W
YOR084W					YFL039C
YOR111W					YFL046W
YOR120W					YJL052W
YOR136W					YKL085W
YOR213C					YKR086W
YOR215C					YLL001W
YOR285W					YMR083W
YOR374W					YJL029C
YPL067C					YHR214W
YPL078C					YGL056C
YPL134C					YOL056W
YPL262W					YOL059W
YPL271W					YLR388W
YPR036W-A					YNL009W
YPR127W					YJR047C
YPR160W					YNL041C
YAR066W					YKR096W
YBR043C					YJR009C
YBR214W					YML062C
YDL061C					YMR261C
YDL066W					YOL086C
YEL034W					YPR001W
YFL039C					YAL005C
YFL046W					YAL049C
YJL052W					YAL054C
YKL085W					YAL062W
YKR086W					YAR035W
YLL001W					YBL015W
YMR083W					YBL020W
YOR226C					YBL021C
YJL029C					YBL064C
YHR214W					YBL095W
YGL056C					YBR006W
YOL056W					YBR026C
YOL059W					YBR052C
YLR388W					YBR056W
YNL009W					YBR085C-A
YJR047C					YBR117C
YNL041C					YBR137W
YKR096W					YBR145W
YJR009C					YBR212W
YML062C					YBR286W
YMR261C					YCL005W-A
YOL086C					YCR004C
YOR330C					YCR010C
YPL135W					YCR028C-A
YPR001W					YCR073W-A
YAL005C					YCR076C
YAL049C					YDL046W
YAL054C					YDL078C
YAL062W					YDL085W
YAR035W					YDL086W
YBL015W					YDL110C
YBL020W					YDL124W
YBL021C					YDL137W
YBL064C					YDL222C
YBL095W					YDL223C
YBR006W					YDR019C
YBR026C					YDR032C
YBR052C					YDR040C
YBR056W					YDR059C
YBR085C-A					YDR099W
YBR117C					YDR171W
YBR137W					YDR201W
YBR145W					YDR229W
YBR212W					YDR256C
YBR286W					YDR262W
YCL005W-A					YDR358W
YCL033C					YDR384C
YCR004C					YDR441C
YCR010C					YDR461C-A
YCR028C-A					YDR476C
YCR073W-A					YDR486C
YCR076C					YDR525W-A
YDL046W					YEL011W
YDL078C					YEL027W
YDL085W					YEL060C
YDL086W					YER015W
YDL110C					YER020W
YDL124W					YER024W
YDL137W					YER030W
YDL222C					YER061C
YDL223C					YER079W
YDR019C					YER175C
YDR032C					YFR003C
YDR040C					YFR044C
YDR059C					YFR052W
YDR070C					YGL004C
YDR099W					YGL037C
YDR171W					YGL047W
YDR201W					YGL146C
YDR229W					YGL153W
YDR256C					YGL156W
YDR262W					YGL159W
YDR358W					YGL205W
YDR384C					YGL227W
YDR441C					YGR037C
YDR461C-A					YGR043C
YDR476C					YGR086C
YDR486C					YGR130C
YDR525W-A					YGR189C
YEL011W					YGR205W
YEL027W					YGR243W
YEL060C					YGR248W
YER004W					YGR250C
YER015W					YGR256W
YER020W					YGR279C
YER024W					YHL024W
YER030W					YHR008C
YER061C					YHR027C
YER079W					YHR033W
YER175C					YHR106W
YFR003C					YHR113W
YFR044C					YHR132W-A
YFR052W					YHR138C
YGL004C					YHR165C
YGL037C					YHR171W
YGL047W					YHR199C-A
YGL146C					YIL010W
YGL153W					YIL033C
YGL156W					YIL057C
YGL159W					YIL105C
YGL205W					YIL124W
YGL227W					YIL138C
YGR037C					YIL154C
YGR043C					YIL160C
YGR086C					YIR003W
YGR130C					YIR036C
YGR189C					YIR038C
YGR205W					YJL002C
YGR243W					YJL068C
YGR248W					YJL079C
YGR250C					YJL128C
YGR256W					YJL153C
YGR279C					YJL155C
YHL024W					YJL218W
YHR008C					YJR008W
YHR027C					YJR010C-A
YHR033W					YJR096W
YHR106W					YJR133W
YHR113W					YJR149W
YHR132W-A					YKL067W
YHR138C					YKL093W
YHR165C					YKL096W
YHR171W					YKL103C
YHR199C-A					YKL142W
YIL010W					YKL151C
YIL033C					YKL193C
YIL057C					YKL215C
YIL105C					YKR009C
YIL124W					YKR013W
YIL138C					YKR067W
YIL154C					YKR076W
YIL160C					YLL018C-A
YIR003W					YLR120C
YIR036C					YLR178C
YIR038C					YLR206W
YJL002C					YLR231C
YJL068C					YLR258W
YJL079C					YLR270W
YJL128C					YLR275W
YJL153C					YLR284C
YJL155C					YLR345W
YJL218W					YLR362W
YJR008W					YLR390W-A
YJR010C-A					YLR438W
YJR096W					YML004C
YJR133W					YML042W
YJR149W					YML070W
YKL067W					YML128C
YKL093W					YMR016C
YKL096W					YMR031C
YKL103C					YMR041C
YKL142W					YMR071C
YKL151C					YMR090W
YKL193C					YMR105C
YKL215C					YMR107W
YKR009C					YMR110C
YKR013W					YMR170C
YKR067W					YMR174C
YKR076W					YMR189W
YLL018C-A					YMR196W
YLR120C					YMR206W
YLR178C					YMR271C
YLR206W					YMR297W
YLR231C					YMR304W
YLR258W					YMR311C
YLR270W					YNL115C
YLR275W					YNL173C
YLR284C					YNL194C
YLR290C					YNL195C
YLR345W					YNL200C
YLR362W					YNL202W
YLR390W-A					YNL215W
YLR438W					YNR034W
YML004C					YOL022C
YML042W					YOL147C
YML070W					YOL153C
YML128C					YOR018W
YMR016C					YOR035C
YMR031C					YOR042W
YMR041C					YOR095C
YMR071C					YOR100C
YMR090W					YOR142W
YMR105C					YOR152C
YMR107W					YOR161C
YMR110C					YOR173W
YMR170C					YOR257W
YMR174C					YOR358W
YMR189W					YOR386W
YMR196W					YPL004C
YMR206W					YPL019C
YMR271C					YPL111W
YMR297W					YPL154C
YMR304W					YPL156C
YMR311C					YPL186C
YNL115C					YPL203W
YNL173C					YPL223C
YNL194C					YPR002W
YNL195C					YPR006C
YNL200C					YPR149W
YNL202W					YPR154W
YNL215W					YPR184W
YNR034W					YPR193C
YOL022C					UNDEF_SK1_214-1260
YOL147C					YAR042W
YOL153C					YAR050W
YOR018W					YBR244W
YOR035C					YGR167W
YOR042W					YGR245C
YOR095C					YHL035C
YOR100C					YHR099W
YOR142W					YIR019C
YOR152C					YKL127W
YOR161C					YOR388C
YOR173W					YPL125W
YOR257W					YDR038C
YOR358W					YDR436W
YOR386W					UNDEF_SK1_5453-6499
YPL004C					YLR153C
YPL019C					YDL019C
YPL111W					YHR211W
YPL154C					YLL024C
YPL156C					YDR001C
YPL186C					YIR037W
YPL203W					YNR002C
YPL222W					YER109C
YPL223C					YLR241W
YPR002W					YHL029C
YPR006C					YHR162W
YPR149W					YPL050C
YPR154W					YLL048C
YPR184W					YPL275W
YPR193C					YDR039C
UNDEF_SK1_214-1260					YDR304C
YAR042W					YER133W
YAR050W					YMR186W
YBR244W					YML078W
YGR167W					YML016C
YGR245C
YHL035C
YHR099W
YIR019C
YKL127W
YOR388C
YPL125W
YDR038C
YDR436W
UNDEF_SK1_5453-6499
YLR153C
YDL019C
YHR211W
YLL024C
YDR001C
YIR037W
YNR002C
YER109C
YLR241W
YHL029C
YHR162W
YPL050C
YLL048C
YPL275W
YDR039C
YDR304C
YER133W
YMR186W
YML078W
YML016C
